# Myofibroblast Ccn3 is regulated by Yap and Wwtr1 and contributes to adverse cardiac outcomes

**DOI:** 10.1101/2022.12.01.518714

**Authors:** Michael A. Flinn, Santiago Alvarez-Argote, Makenna C. Knas, Victor Alencar Almeida, Samantha J. Paddock, Xiaoxu Zhou, Tyler Buddell, Ayana Jamal, Pengyuan Liu, Jenny Drnevich, Michaela Patterson, Brian A. Link, Caitlin C. O’Meara

## Abstract

While Yap and Wwtr1 regulate resident cardiac fibroblast to myofibroblast differentiation following cardiac injury, their role specifically in activated myofibroblasts remains unexplored. Here we assess the pathophysiological and cellular consequence of genetic depletion of Yap alone (*Yap^fl/fl^;Postn^MCM^*) or Yap and Wwtr1 (*Yap^fl/fl^;Wwtr1^fl/+^;Postn^MCM^*) in adult mouse myofibroblasts following myocardial infarction and identify and validate novel downstream factors specifically in cardiac myofibroblasts that mediate pathological remodeling. Following myocardial infarction, depletion of Yap in myofibroblasts had minimal effect on heart function while depletion of Yap/Wwtr1 resulted in smaller scars, reduced interstitial fibrosis, and improved ejection fraction and fractional shortening. Single cell RNA sequencing of interstitial cardiac cells 7 days post infarction showed suppression of pro-fibrotic genes in fibroblasts derived from *Yap^fl/fl^*,*Wwtr1^fl/+^;Postn^MCM^* hearts. In vivo myofibroblast depletion of Yap/Wwtr1 as well in vitro knockdown of Yap/Wwtr1 dramatically decreased RNA and protein expression of the matricellular factor Ccn3. Administration of recombinant CCN3 to adult mice following myocardial infarction remarkably aggravated cardiac function and scarring. CCN3 administration drove myocardial gene expression of pro-fibrotic genes in infarcted left ventricles implicating CCN3 as a novel driver of cardiac fibrotic processes following myocardial infarction.
