## Supplementary Table S5 for "Myofibroblast Ccn3 is regulated by Yap and Wwtr1 and contributes to adverse cardiac outcomes"

### Sheet: Cluster 5 of 18_DE genes <0.05
gene	p_val	avg_log2FC	pct.1	pct.2	p_val_adj	cluster
S100a9	1.93446e-19	-2.22129	0.091	0.497	3.25878e-15	5
S100a8	1.65266e-11	-1.89362	0.059	0.326	2.78408e-07	5
Ccn3	7.3593e-19	-1.69582	0.123	0.51	1.23975e-14	5
Des	1.8236e-11	-1.04627	0.283	0.567	3.07204e-07	5
Laptm4b	2.12353e-19	-1.03194	0.38	0.752	3.5773e-15	5
Clec3b	2.70454e-10	-0.989543	0.529	0.705	4.55607e-06	5
Hspb1	7.18964e-10	-0.980562	0.968	0.963	1.21117e-05	5
Upk3b	6.56136e-16	-0.930134	0.358	0.708	1.10533e-11	5
Pdia6	3.09764e-28	-0.916164	0.925	0.997	5.21829e-24	5
Upk1b	2.08705e-09	-0.914971	0.262	0.54	3.51585e-05	5
Timp2	3.2217e-28	-0.90632	1	0.993	5.42728e-24	5
Gpc3	6.46543e-21	-0.900161	0.444	0.809	1.08917e-16	5
Tnfrsf11b	5.44317e-08	-0.898354	0.123	0.336	0.000916957	5
Igfbp6	7.97625e-08	-0.838829	0.877	0.903	0.00134368	5
Ftl1	2.99689e-36	-0.803087	0.995	1	5.04856e-32	5
Anxa2	1.02355e-14	-0.776994	0.947	0.993	1.72427e-10	5
S100a16	2.47644e-13	-0.772337	0.781	0.893	4.17182e-09	5
Calr	1.94623e-20	-0.771168	0.984	0.99	3.27861e-16	5
Tinagl1	1.44711e-11	-0.766236	0.134	0.416	2.43781e-07	5
Prss23	5.45295e-07	-0.75278	0.358	0.547	0.00918604	5
Hsp90b1	3.80747e-16	-0.749359	1	0.997	6.41407e-12	5
S100a10	2.05322e-10	-0.734697	0.92	0.973	3.45885e-06	5
Il11ra1	2.80504e-25	-0.730932	0.599	0.919	4.72537e-21	5
Atp1b1	2.08349e-06	-0.730691	0.406	0.597	0.0350984	5
Dnajc15	9.7758e-17	-0.729002	0.257	0.591	1.64683e-12	5
Ugdh	1.50707e-10	-0.728154	0.62	0.802	2.53882e-06	5
Lgals3	1.41958e-08	-0.725106	0.262	0.517	0.000239143	5
Emp3	1.24962e-15	-0.722469	1	0.987	2.1051e-11	5
Gstp1	2.33796e-17	-0.716909	0.615	0.856	3.93853e-13	5
Manf	1.31455e-13	-0.715437	0.775	0.893	2.2145e-09	5
Chil3	1.04707e-15	-0.689876	0.005	0.299	1.7639e-11	5
Prdx5	1.5378e-18	-0.68478	0.797	0.953	2.59058e-14	5
Lgals1	3.17712e-09	-0.6737	1	1	5.35218e-05	5
Snrpg	2.2461e-21	-0.665152	0.979	0.98	3.78378e-17	5
Pcyox1	8.57674e-16	-0.658814	0.529	0.762	1.44484e-11	5
Fxyd5	1.03473e-09	-0.652566	0.337	0.601	1.74311e-05	5
Myadm	2.49511e-13	-0.644788	0.358	0.691	4.20326e-09	5
Emc2	2.08104e-14	-0.630289	0.385	0.685	3.50572e-10	5
Id1	2.75667e-06	-0.617459	0.262	0.456	0.0464389	5
Ppp1r14b	4.89848e-15	-0.595589	0.791	0.966	8.25197e-11	5
Jund	3.35103e-07	-0.595272	0.936	0.956	0.00564515	5
Bst2	7.9864e-12	-0.594313	0.941	0.909	1.34539e-07	5
Dlk1	3.08641e-10	-0.593071	0.091	0.336	5.19936e-06	5
Pdia3	4.23138e-22	-0.588015	0.995	0.997	7.12818e-18	5
Clic1	3.30334e-15	-0.579232	0.989	0.993	5.5648e-11	5
Ramp2	2.2433e-06	-0.571879	0.572	0.718	0.0377906	5
Fabp3	1.60503e-06	-0.560115	0.112	0.299	0.0270384	5
Mfap2	1.50551e-10	-0.547702	0.791	0.916	2.53618e-06	5
Prr13	2.59883e-07	-0.544431	0.727	0.839	0.00437799	5
Sbsn	5.26631e-08	-0.543455	0.471	0.708	0.000887162	5
Lmna	1.63501e-08	-0.535571	0.717	0.879	0.000275435	5
Rexo2	6.68735e-12	-0.532024	0.695	0.876	1.12655e-07	5
Rps3a1	1.28573e-24	-0.524248	0.995	1	2.16593e-20	5
Hspa5	7.889e-10	-0.521579	0.984	0.977	1.32898e-05	5
Colec12	3.20543e-11	-0.520994	0.861	0.953	5.39986e-07	5
Ywhah	2.90609e-08	-0.514302	0.599	0.789	0.00048956	5
S100a1	3.82511e-10	-0.511988	0.904	0.963	6.44377e-06	5
Sdf2l1	1.38549e-09	-0.499094	0.166	0.416	2.334e-05	5
Gadd45gip1	2.0706e-16	-0.498954	0.294	0.661	3.48813e-12	5
Pfn1	1.48325e-17	-0.486847	0.995	1	2.49868e-13	5
Anxa3	7.9923e-08	-0.485112	0.337	0.577	0.00134638	5
Ucp2	1.70775e-11	-0.483667	0.337	0.671	2.87687e-07	5
Rhoc	1.95207e-10	-0.481349	0.968	1	3.28845e-06	5
Ocel1	2.70745e-17	-0.465229	0.043	0.386	4.56097e-13	5
Eif6	1.96114e-08	-0.462776	0.529	0.705	0.000330374	5
Rian	2.9275e-09	-0.454897	0.422	0.658	4.93167e-05	5
Taldo1	7.8556e-07	-0.450061	0.497	0.674	0.0132335	5
Fkbp11	2.3616e-07	-0.449234	0.647	0.792	0.00397835	5
Ranbp1	4.94845e-10	-0.44412	0.54	0.795	8.33615e-06	5
Guk1	3.19817e-10	-0.441742	0.46	0.718	5.38764e-06	5
Ehd1	1.10458e-07	-0.441308	0.439	0.624	0.00186078	5
Ifi30	2.23399e-08	-0.439419	0.513	0.711	0.000376339	5
Mcub	1.43477e-12	-0.438506	0.123	0.423	2.41701e-08	5
Nme1	3.31323e-08	-0.437507	0.668	0.862	0.000558147	5
Anxa5	2.64006e-09	-0.434862	0.952	0.987	4.44745e-05	5
Bola2	4.3439e-12	-0.429674	0.262	0.57	7.31773e-08	5
Polr3k	9.5779e-09	-0.425337	0.289	0.537	0.000161349	5
Tsc22d1	1.20291e-06	-0.42466	0.872	0.93	0.0202642	5
Aplp1	5.73392e-07	-0.422883	0.433	0.651	0.00965935	5
Sh3bgrl3	1.18636e-09	-0.42223	0.829	0.93	1.99854e-05	5
Drap1	1.36857e-10	-0.421252	0.797	0.919	2.30549e-06	5
Atf5	1.91265e-07	-0.41875	0.23	0.446	0.00322205	5
Ubc	2.225e-09	-0.418733	0.947	0.98	3.74824e-05	5
Rhoa	1.54013e-09	-0.413556	0.952	0.993	2.59451e-05	5
Pdlim4	1.16048e-06	-0.411419	0.428	0.628	0.0195495	5
Tubb4b	1.38708e-06	-0.411249	0.513	0.721	0.0233667	5
Ckap4	1.65823e-07	-0.411113	0.845	0.933	0.00279345	5
Commd6	6.21696e-11	-0.410188	0.321	0.607	1.04731e-06	5
Tspo	9.77187e-08	-0.407531	0.909	0.966	0.00164617	5
Aprt	2.40412e-10	-0.40602	0.893	0.94	4.04998e-06	5
Gspt1	2.8521e-08	-0.404737	0.668	0.815	0.000480465	5
Ptgs1	5.31483e-08	-0.397376	0.701	0.849	0.000895335	5
Calm1	1.16977e-09	-0.395322	0.989	0.997	1.9706e-05	5
Wdr83os	6.5734e-10	-0.395165	0.487	0.745	1.10736e-05	5
Rps8	4.13077e-16	-0.389384	1	1	6.9587e-12	5
Dnajb11	9.79356e-10	-0.38685	0.283	0.567	1.64982e-05	5
Serpinh1	5.38882e-11	-0.386343	1	1	9.078e-07	5
Txn1	6.3397e-09	-0.384744	0.973	0.98	0.000106799	5
Ywhaq	8.21859e-10	-0.381631	0.733	0.896	1.3845e-05	5
Tuba1c	2.05167e-06	-0.381055	0.171	0.372	0.0345625	5
Swi5	6.9367e-12	-0.379027	0.973	0.977	1.16856e-07	5
Rab18	7.12231e-10	-0.378774	0.85	0.906	1.19983e-05	5
Dbndd2	1.15166e-06	-0.377678	0.556	0.762	0.0194009	5
Anp32a	9.67309e-09	-0.374341	0.791	0.893	0.000162953	5
Fam136a	3.98592e-08	-0.37402	0.38	0.628	0.000671469	5
Pdia4	4.55895e-07	-0.37305	0.893	0.943	0.00768001	5
Elob	1.26144e-12	-0.369776	0.963	0.997	2.12502e-08	5
Atg3	7.74313e-07	-0.36335	0.417	0.638	0.0130441	5
Tmem147	1.88927e-09	-0.361888	0.545	0.755	3.18266e-05	5
Tmem120a	1.5171e-07	-0.361807	0.289	0.513	0.0025557	5
Ndufa12	2.76601e-09	-0.353605	0.807	0.893	4.65963e-05	5
Atp5g1	1.71359e-09	-0.352098	0.936	0.97	2.88671e-05	5
Hnrnpa3	2.51728e-07	-0.34949	0.882	0.94	0.00424062	5
Mdh2	1.46743e-06	-0.348832	0.759	0.896	0.0247203	5
Cd151	1.22681e-07	-0.348151	0.813	0.913	0.00206668	5
Smdt1	1.96124e-08	-0.347939	0.893	0.946	0.00033039	5
Ldha	1.39017e-06	-0.347753	0.733	0.846	0.0234187	5
H2aj	6.45092e-07	-0.346988	0.658	0.805	0.0108672	5
Hras	2.08491e-06	-0.344469	0.316	0.52	0.0351224	5
Plp2	2.10381e-06	-0.344139	0.754	0.852	0.0354407	5
Rps15a	1.00986e-09	-0.342149	1	1	1.7012e-05	5
P3h4	2.27659e-06	-0.33724	0.84	0.916	0.0383514	5
Sumo2	3.29414e-08	-0.336678	0.267	0.507	0.000554932	5
Bcap31	2.41773e-07	-0.334629	0.765	0.899	0.00407291	5
Ubb	1.4325e-10	-0.33034	0.995	0.997	2.41319e-06	5
Rpl41	8.68807e-13	-0.329787	1	1	1.46359e-08	5
Ube2m	5.09362e-07	-0.327726	0.652	0.785	0.0085807	5
Rps6	7.0272e-07	-0.327726	0.807	0.883	0.011838	5
Vcp	2.55114e-10	-0.326319	0.866	0.953	4.29766e-06	5
Uqcc2	6.15842e-07	-0.324633	0.786	0.876	0.0103745	5
Cct6a	4.14093e-07	-0.321865	0.663	0.802	0.00697581	5
Hsp90aa1	4.85202e-07	-0.32174	0.989	0.993	0.00817372	5
Gm12191	6.48609e-08	-0.321328	0.198	0.43	0.00109265	5
Cox6a1	6.51311e-07	-0.319795	0.743	0.869	0.010972	5
Eif1	2.44771e-12	-0.319337	0.995	1	4.1234e-08	5
Nop10	3.64632e-07	-0.31882	0.54	0.755	0.00614259	5
Ostc	3.95311e-07	-0.315278	0.888	0.953	0.00665941	5
Krtcap2	2.49978e-08	-0.31461	0.957	0.987	0.000421114	5
Tmed10	5.63567e-08	-0.313846	0.877	0.94	0.000949385	5
Srm	1.22971e-06	-0.312129	0.299	0.534	0.0207157	5
Aldoa	1.60106e-08	-0.311843	0.947	0.977	0.000269714	5
Eif5a	1.36846e-07	-0.311651	0.93	0.946	0.0023053	5
Mea1	1.77255e-06	-0.309381	0.428	0.621	0.0298604	5
Thyn1	2.55918e-08	-0.307734	0.16	0.396	0.000431119	5
Snta1	2.97353e-07	-0.306442	0.246	0.477	0.00500922	5
Sec11a	1.97248e-08	-0.305555	0.845	0.94	0.000332284	5
Zfyve21	3.62023e-07	-0.304875	0.583	0.789	0.00609863	5
Rps25	5.65207e-08	-0.300759	1	1	0.000952148	5
Ergic1	8.38635e-07	-0.298145	0.39	0.604	0.0141277	5
Reep5	1.41419e-06	-0.297427	0.722	0.856	0.0238234	5
Nhp2	9.47878e-07	-0.2959	0.348	0.587	0.015968	5
Selenok	3.05654e-07	-0.29351	0.898	0.953	0.00514904	5
Ciapin1	4.61186e-08	-0.292622	0.112	0.329	0.000776914	5
Gpx8	1.02847e-06	-0.290683	0.93	0.94	0.0173257	5
Ppib	1.56843e-08	-0.286285	1	0.997	0.000264217	5
Gemin7	6.82963e-07	-0.284828	0.332	0.554	0.0115052	5
Atp5b	3.65768e-07	-0.284534	0.979	0.99	0.00616173	5
Eif2s1	1.09956e-06	-0.282926	0.428	0.634	0.0185232	5
Nudt18	7.515e-08	-0.2828	0.118	0.336	0.00126598	5
Ppia	6.83337e-07	-0.280827	0.989	1	0.0115115	5
Gpx4	2.10522e-06	-0.278707	0.973	0.983	0.0354645	5
Atp6v0e	2.21692e-06	-0.278465	0.963	0.936	0.0373462	5
Med29	1.87703e-06	-0.277379	0.428	0.631	0.0316204	5
Anxa4	9.06719e-07	-0.276379	0.433	0.651	0.0152746	5
D8Ertd738e	8.94163e-07	-0.269209	0.872	0.933	0.0150631	5
Atp5j2	1.23007e-07	-0.268724	0.968	0.983	0.00207218	5
Myl6	3.33474e-08	-0.268094	1	1	0.00056177	5
Atp5h	1.40581e-08	-0.266058	0.957	0.99	0.000236822	5
Tead2	9.4233e-09	0.255728	0.251	0.067	0.000158745	5
Tnrc6a	2.7494e-06	0.27046	0.759	0.584	0.0463164	5
Ssbp2	9.20665e-07	0.271274	0.428	0.218	0.0155095	5
Dbi	1.17022e-06	0.276392	0.979	0.963	0.0197135	5
Pcbp2	9.45803e-07	0.281027	0.952	0.896	0.015933	5
St13	1.48855e-08	0.285103	0.957	0.836	0.000250762	5
Plscr4	4.23112e-07	0.28761	0.433	0.221	0.00712775	5
Nfib	3.2979e-07	0.288509	0.968	0.963	0.00555564	5
Cyp7b1	9.53286e-07	0.293356	0.353	0.161	0.0160591	5
Hadh	9.71359e-07	0.293762	0.738	0.523	0.0163635	5
Fkbp2	3.92558e-09	0.294194	0.332	0.114	6.61303e-05	5
Rassf2	1.10031e-07	0.304123	0.305	0.117	0.00185358	5
Pdgfrb	1.21205e-06	0.309704	0.449	0.248	0.0204183	5
Nsa2	2.84545e-08	0.311774	0.984	0.909	0.000479345	5
Auts2	2.54907e-06	0.313904	0.572	0.383	0.0429416	5
Zfas1	5.71129e-07	0.318785	0.711	0.48	0.00962124	5
Ctnnb1	2.03188e-06	0.321587	0.909	0.809	0.034229	5
Btg1	2.22205e-06	0.322154	0.513	0.279	0.0374326	5
Nfix	7.81181e-09	0.324243	1	0.987	0.000131598	5
Setd7	1.40515e-06	0.327039	0.487	0.289	0.0236712	5
F830016B08Rik	2.54739e-09	0.327978	0.283	0.081	4.29133e-05	5
Ptprs	2.31666e-07	0.333749	0.829	0.698	0.00390264	5
Ndufa6	2.28442e-08	0.334759	0.947	0.836	0.000384833	5
Pde4d	4.36505e-08	0.335462	0.326	0.128	0.000735337	5
Col5a3	4.21753e-08	0.338302	0.444	0.221	0.000710485	5
LOC118568566	1.4198e-08	0.342966	0.337	0.128	0.000239179	5
Ifitm3	8.38479e-09	0.344672	0.995	0.997	0.00014125	5
Ctdsp2	8.85347e-08	0.349706	0.802	0.654	0.00149145	5
Lgals8	1.56997e-08	0.350346	0.561	0.322	0.000264478	5
Slc16a2	1.42738e-08	0.353324	0.417	0.185	0.000240457	5
Nrep	7.94901e-07	0.354792	0.433	0.228	0.0133909	5
Gm41107	9.25707e-11	0.357178	0.262	0.057	1.55945e-06	5
Ddx60	8.18985e-11	0.357818	0.353	0.111	1.37966e-06	5
Angptl4	2.45048e-07	0.359658	0.872	0.768	0.00412808	5
Glo1	4.30531e-10	0.360061	0.856	0.607	7.25273e-06	5
Serinc3	8.01414e-07	0.360741	0.636	0.45	0.0135006	5
Dynlt1b	1.9367e-17	0.360813	0.316	0.037	3.26256e-13	5
Marcksl1	8.44336e-08	0.360898	0.807	0.638	0.00142237	5
Cox6c	2.53352e-14	0.36151	0.989	0.993	4.26797e-10	5
Mxra8	6.60662e-09	0.362283	0.968	0.906	0.000111295	5
Adgra2	5.49648e-09	0.363966	0.46	0.225	9.25937e-05	5
Serping1	1.16179e-07	0.363993	0.957	0.966	0.00195715	5
Prrx1	8.4159e-07	0.366648	0.818	0.641	0.0141774	5
Fndc3a	1.4415e-06	0.372714	0.583	0.393	0.0242835	5
Ypel3	8.21818e-08	0.373455	0.604	0.386	0.00138443	5
Calca	4.58768e-07	0.374888	0.449	0.242	0.0077284	5
Ccnl1	3.825e-07	0.375695	0.513	0.295	0.00644359	5
Grn	4.33195e-09	0.379704	0.882	0.721	7.2976e-05	5
Cfh	1.07859e-06	0.385056	0.791	0.57	0.01817	5
Rere	7.46055e-09	0.385335	0.701	0.466	0.00012568	5
Galnt15	1.47905e-08	0.385653	0.299	0.104	0.000249161	5
Phf11d	3.81322e-07	0.388776	0.54	0.332	0.00642374	5
Capn6	4.30018e-10	0.392464	0.38	0.141	7.24409e-06	5
H2-Q4	4.44064e-08	0.395046	0.561	0.329	0.000748071	5
Pabpc1	1.20477e-12	0.395548	1	0.993	2.02955e-08	5
Abhd4	4.10899e-12	0.395588	0.481	0.185	6.922e-08	5
Scara3	2.05754e-06	0.396088	0.679	0.513	0.0346612	5
Dhrs7	2.75711e-06	0.397805	0.588	0.416	0.0464463	5
Mndal	5.34627e-07	0.400244	0.727	0.51	0.00900632	5
Zbp1	2.99926e-07	0.405112	0.524	0.329	0.00505256	5
Clec2d	7.98278e-09	0.405759	0.471	0.211	0.000134478	5
Slc38a2	3.95595e-08	0.411332	0.845	0.708	0.000666419	5
Smarca2	3.19474e-10	0.415594	0.813	0.648	5.38185e-06	5
Gas7	3.61601e-13	0.416435	0.497	0.171	6.09153e-09	5
Zfp791	1.2794e-18	0.426449	0.257	0.007	2.15528e-14	5
Etv1	8.36332e-09	0.426697	0.316	0.111	0.000140888	5
Xist	4.2034e-07	0.428971	0.968	0.919	0.00708104	5
Bicc1	1.37751e-11	0.431518	0.963	0.886	2.32055e-07	5
Cpq	1.19713e-09	0.431796	0.733	0.49	2.01669e-05	5
Gm7429	5.88125e-22	0.433869	0.316	0.013	9.90756e-18	5
Col6a2	6.99079e-10	0.436748	0.963	0.943	1.17767e-05	5
Pisd-ps3	4.16366e-10	0.437137	0.481	0.225	7.0141e-06	5
Lyl1	2.99728e-08	0.438504	0.668	0.493	0.000504922	5
Spsb1	2.17978e-06	0.44705	0.733	0.584	0.0367205	5
Col6a1	4.80335e-11	0.447253	0.995	0.96	8.09172e-07	5
H2-Q6	7.86897e-13	0.450642	0.294	0.06	1.32561e-08	5
Mmp14	2.43311e-09	0.453264	0.989	0.987	4.09882e-05	5
Gbp7	2.26942e-10	0.456885	0.551	0.279	3.82306e-06	5
Rnasel	3.68571e-11	0.457999	0.492	0.215	6.20894e-07	5
Gxylt2	5.19433e-11	0.466092	0.572	0.289	8.75036e-07	5
Ifi203	1.31962e-08	0.468155	0.695	0.46	0.000222304	5
Sh3bgrl	8.92184e-11	0.471975	0.765	0.574	1.50297e-06	5
Nfia	7.16242e-11	0.474987	0.925	0.842	1.20658e-06	5
Rtp4	5.35373e-11	0.475064	0.529	0.245	9.01889e-07	5
Tcf4	2.69931e-08	0.47694	0.695	0.477	0.000454726	5
Trim30a	3.41194e-13	0.477815	0.406	0.124	5.74776e-09	5
Syne1	1.20275e-07	0.480233	0.706	0.513	0.00202615	5
Polr2k	6.72208e-15	0.481259	0.578	0.252	1.1324e-10	5
Tgfb2	7.37417e-10	0.482949	0.604	0.329	1.24225e-05	5
Bmp1	4.50396e-12	0.491134	0.909	0.755	7.58737e-08	5
Txnip	1.7426e-06	0.491841	0.706	0.523	0.0293559	5
Rpl30	5.21524e-22	0.495476	1	0.997	8.7856e-18	5
Klhl24	3.22132e-09	0.496215	0.471	0.235	5.42663e-05	5
Pdcd4	1.57911e-10	0.506335	0.711	0.47	2.66017e-06	5
Zbtb20	3.64853e-08	0.507994	0.936	0.933	0.000614631	5
Dcn	2.59942e-10	0.508949	1	0.997	4.37898e-06	5
Rnf213	1.49845e-09	0.509424	0.706	0.477	2.52428e-05	5
Celf2	4.17797e-07	0.510263	0.786	0.668	0.00703822	5
Gm4951	1.02727e-13	0.511809	0.401	0.117	1.73054e-09	5
Ifit3	1.25327e-08	0.513397	0.326	0.121	0.000211126	5
Sema5a	1.51266e-07	0.514624	0.658	0.48	0.00254823	5
Adamts15	2.51378e-09	0.518518	0.396	0.164	4.23471e-05	5
Rarres1	6.5832e-10	0.535826	0.439	0.181	1.10901e-05	5
Hmcn1	5.13739e-11	0.544226	0.396	0.138	8.65445e-07	5
Ifi44	7.25424e-12	0.552497	0.449	0.178	1.22205e-07	5
Aldh1a2	1.96499e-08	0.570649	0.765	0.648	0.000331022	5
H2-D1	1.23062e-08	0.57432	0.947	0.906	0.000207309	5
Fth1	6.61728e-09	0.587454	1	1	0.000111475	5
Gsdme	1.47948e-25	0.597555	0.449	0.057	2.49234e-21	5
Ly6e	1.79746e-13	0.619384	0.963	0.896	3.02799e-09	5
Gbp3	8.7382e-16	0.628371	0.524	0.198	1.47204e-11	5
Scarb2	1.27397e-13	0.628613	0.503	0.208	2.14613e-09	5
Tcea3	4.5184e-18	0.638004	0.674	0.312	7.61169e-14	5
Arhgef12	5.33224e-10	0.645579	0.807	0.664	8.9827e-06	5
Ifit1	1.17565e-11	0.64865	0.487	0.205	1.98051e-07	5
Lgals3bp	8.88982e-18	0.665496	0.882	0.634	1.49758e-13	5
Plac8	8.73444e-11	0.670371	0.898	0.671	1.4714e-06	5
Acsl4	2.22056e-14	0.699946	0.77	0.53	3.74075e-10	5
Klf9	8.76638e-10	0.701362	0.877	0.782	1.47678e-05	5
C3	2.08775e-07	0.709384	0.909	0.963	0.00351702	5
Clu	1.36996e-06	0.714358	0.909	0.909	0.0230783	5
C1s1	4.17849e-14	0.717608	0.92	0.926	7.03908e-10	5
Iigp1	2.35069e-12	0.762368	0.524	0.252	3.95998e-08	5
Pnp	4.51595e-22	0.76449	0.92	0.644	7.60758e-18	5
St3gal4	2.04987e-16	0.773694	0.497	0.178	3.45321e-12	5
Cyp1b1	2.70659e-11	0.775652	0.717	0.466	4.55952e-07	5
Rpl34-ps1	9.71667e-43	0.783477	0.604	0.044	1.63687e-38	5
Mgp	6.18991e-08	0.789896	0.963	0.936	0.00104275	5
Isg15	8.42529e-14	0.790003	0.77	0.497	1.41932e-09	5
Irf7	1.77169e-23	0.804724	0.701	0.292	2.98458e-19	5
Man2b1	9.80135e-25	0.81363	0.717	0.299	1.65114e-20	5
H2ac23	1.30223e-12	0.813655	0.679	0.399	2.19374e-08	5
Tmem254a	5.70659e-32	0.829611	0.893	0.493	9.61332e-28	5
H2-K1	1.25421e-12	0.844344	0.925	0.869	2.11284e-08	5
Mt1	1.1232e-13	0.869407	0.882	0.634	1.89214e-09	5
B2m	3.30734e-24	0.881443	0.989	0.983	5.57155e-20	5
Snhg18	4.80387e-35	0.921842	0.963	0.872	8.0926e-31	5
Cfb	9.85309e-14	0.991113	0.775	0.557	1.65985e-09	5
Ifi27l2a	3.82476e-15	1.02497	0.904	0.775	6.44319e-11	5
Hmgcs2	3.5213e-25	1.05881	0.524	0.114	5.93198e-21	5
Pdgfra	1.70382e-24	1.11989	0.84	0.477	2.87025e-20	5
Trf	4.1812e-11	1.13832	0.85	0.735	7.04365e-07	5
Cp	5.36971e-21	1.15623	0.749	0.423	9.04581e-17	5
Gm15682	5.35612e-50	1.1577	0.93	0.497	9.02291e-46	5
Ncoa4	3.77869e-35	1.24205	0.738	0.258	6.36557e-31	5
Ifi202b	3.97413e-64	1.25724	0.717	0	6.69483e-60	5
Gm15501	3.19805e-58	1.37306	0.989	0.99	5.38744e-54	5
Rpl27a-ps4	1.07794e-56	1.44932	0.92	0.342	1.81589e-52	5
Ftl1-ps2	1.22402e-80	1.55114	0.856	0	2.06199e-76	5
Saa3	1.55905e-24	1.60811	0.813	0.396	2.62637e-20	5
Mpp6	5.61049e-68	1.6524	0.861	0.094	9.45143e-64	5
